# Cell-type-specific resolution epigenetics without the need for cell sorting or single-cell biology

**DOI:** 10.1101/437368

**Authors:** Elior Rahmani, Regev Schweiger, Brooke Rhead, Lindsey A. Criswell, Lisa F. Barcellos, Eleazar Eskin, Saharon Rosset, Sriram Sankararaman, Eran Halperin

**Affiliations:** Department of Computer Science, University of California, Los Angeles, Los Angeles, CA, USA; Blavatnik School of Computer Science, Tel Aviv University, Tel Aviv, Israel; MyHeritage Ltd., Or Yehuda, Israel; Computational Biology Graduate Group, University of California, Berkeley, Berkeley, CA; Russell / Engleman Rheumatology Research Center, Department of Medicine, University of California, San Francisco, San Francisco, CA, USA; School of Public Health, University of California, Berkeley, Berkeley, CA, USA; Department of Human Genetics, University of California, Los Angeles, Los Angeles, CA, USA; Department of Computational Medicine, University of California, Los Angeles, Los Angeles, CA, USA; Department of Statistics, Tel Aviv University, Tel Aviv, Israel; Department of Anesthesiology and Perioperative Medicine, University of California, Los Angeles, Los Angeles, CA, USA

## Abstract

High costs and technical limitations of cell sorting and single-cell techniques currently restrict the collection of large-scale, cell-type-specific DNA methylation data. This, in turn, impedes our ability to tackle key biological questions that pertain to variation within a population, such as identification of disease-associated genes at a cell-type-specific resolution. Here, we show mathematically and empirically that cell-type-specific methylation levels of an individual can be learned from its tissue-level bulk data, conceptually emulating the case where the individual has been profiled with a single-cell resolution and then signals were aggregated in each cell population separately. Provided with this unprecedented way to perform powerful large-scale epigenetic studies with cell-type-specific resolution, we revisit previous studies with tissue-level bulk methylation and reveal novel associations with leukocyte composition in blood and with rheumatoid arthritis. For the latter, we further show consistency with validation data collected from sorted leukocyte sub-types. Corresponding software is available from: https://github.com/cozygene/TCA.
