## Supplementary File 2 for "Cell-type-specific resolution epigenetics without the need for cell sorting or single-cell biology"

### Sheet: TCA - cell-type-specific
CD4+ T cells
	CpG ID	Chromosome	Position (GRCh37/hg19)	Gene (for intergenic consider 100kbp window)	TCA p-value	Previously reported in GWAS (GWAS Catalog / GeneHancer)	Sorted CD4+ p-value (Rhead et al.)	Sorted CD4+ p-value (Guo et al.)
Bonferroni significant at level 0.05, adjusting for all the experiments in the different cell types	cg11767757	21	40145404	NCRNA00114	1.0951e-09		0.0101	0.0096
	cg07839457	16	57023022	NLRC5	8.3299e-09		0.0006	0.0034
	cg16411857	16	57023191	NLRC5	1.0848e-08		0.3527	0.2984
	cg22812614	6	32713827	HLA-DQA2	4.2073e-08	+	0.2619	0.992
Bonferroni significant at level 0.05, adjusting for the CD4+ experiment only	cg08913523	8	126649807	intergenic	1.0508e-07		0.0458	0.0749
	cg05113410	2	102327511	MAP4K4	1.9557e-07		0.0017	0.0274
CD14+ monocytes
	CpG ID	Chromosome	Position (GRCh37/hg19)	Gene (for intergenic consider 100kbp window)	TCA p-value	Previously reported in GWAS (GWAS Catalog / GeneHancer)	Sorted CD14+ p-value (Rhead et al.)
Bonferroni significant at level 0.05, adjusting for all the experiments in the different cell types	cg13081526	6	32449961	intergenic (HLA-DRA [37kbp away], HLA-DRB5 [35kbp away])	2.1761e-09	+	0.0025
	cg11767757	21	40145404	NCRNA00114	8.4591e-09		0.3051
	cg18816397	6	32489555	HLA-DRB5	1.1523e-08	+	0.2441
	cg16411857	16	57023191	NLRC5	1.2071e-08		0.0009
	cg13778567	6	32609783	HLA-DQA1	4.4572e-08	+	0.1157
Bonferroni significant at level 0.05, adjusting for the CD14+ experiment only	cg22812614	6	32713827	HLA-DQA2	8.2353e-08	+	0.0277
	cg02131853	4	39034637	TMEM156	9.4928e-08		0.0143
	cg17360552	6	32725332	HLA-DQB2	2.1524e-07	+	0.1814
CD19+ B cells
	CpG ID	Chromosome	Position (GRCh37/hg19)	Gene (for intergenic consider 100kbp window)	TCA p-value	Previously reported in GWAS (GWAS Catalog / GeneHancer)	Sorted CD19+ p-value (Rhead et al.)
Bonferroni significant at level 0.05, adjusting for all the experiments in the different cell types	cg11767757	21	40145404	NCRNA00114	1.0056e-08		0.3051

### Sheet: TCA - joint analysis
					Previously reported in GWAS (GWAS Catalog / GeneHancer)
CpG ID	Chromosome	Position (GRCh37/hg19)	Gene (for intergenic consider 100kbp window)	TCA P-value		Reported by the cell-type-specific analyis of TCA and replicated in sorted cells	Sorted CD4+ p-value (Rhead et al.)	Sorted CD14+ p-value (Rhead et al.)	Sorted CD19+ p-value (Rhead et al.)
cg16411857	16	57023191	NLRC5	6.9522e-11		+	0.3527	0.0009	0.0008
cg07839457	16	57023022	NLRC5	2.2293e-10		+	0.0006	0.0044	0.0321
cg11767757	21	40145404	NCRNA00114	1.6828e-09		+	0.0101	0.3051	0.1031
cg13081526	6	32449961	intergenic (HLA-DRA [37kbp away], HLA-DRB5 [35kbp away])	2.2145e-09	+	+	0.0423	0.0025	0.0067
cg27540367	19	41848134	TGFB1	8.9169e-09			0.8216	0.6461	0.8286
cg22812614	6	32713827	HLA-DQA2	1.7845e-08	+		0.2619	0.0277	0.1101
cg18816397	6	32489555	HLA-DRB5	2.2373e-08	+		0.2515	0.2441	0.657
cg13778567	6	32609783	HLA-DQA1	4.3416e-08	+		0.0247	0.1157	0.4522
cg17360552	6	32725332	HLA-DQB2	8.0256e-08	+		0.3864	0.1814	0.6166
cg09716921	3	66519998	LRIG1	8.2557e-08			0.0041	0.582	0.2649
cg01823925	5	156967901	ADAM19	9.6109e-08			0.1734	0.7151	0.0016
cg06872019	13	31588778	intergenic (TEX26 [40kbp away])	1.3911e-07			0.1116	0.6439	0.6942
cg08913523	8	126649807	intergenic	1.3968e-07			0.0458	0.9195	0.0968
cg13174306	1	115822971	intergenic (NGF [6kbp away])	1.6934e-07			0.1691	0.5451	0.0047
cg09571369	3	150996563	P2RY14;MED12L	2.226e-07			0.1042	0.0157	0.4157

### Sheet: Standard regression analysis
CpG ID	Chromosome	Position (GRCh37/hg19)	Gene (for intergenic consider 100kbp window)	P-value	Previously reported in GWAS (GWAS Catalog / GeneHancer)	Reported by the cell-type-specific analyis of TCA and replicated in sorted cells
cg16411857	16	57023191	NLRC5	1.5411e-11		+
cg07839457	16	57023022	NLRC5	3.5334e-10		+
cg13081526	6	32449961	intergenic (HLA-DRA [37kbp away], HLA-DRB5 [35kbp away])	8.6818e-09	+	+
cg21001667	20	32954013	ITCH	6.7251e-08
cg13174306	1	115822971	intergenic (NGF [6kbp away])	7.4464e-08
cg16053745	3	196240766	C3orf43	2.2877e-07
