## Supplementary File 1 for "Cell-type-specific resolution epigenetics without the need for cell sorting or single-cell biology"

### Sheet: TCA - joint analysis
				p-value
CpG ID	Chromosome	Position (GRCh37/hg19)	gene (for intergenic consider 100kbp window)	Liue et al. data (discovery data)	Hannum et al. data	Related associated phenotypes (GWAS Catalog / GeneHancer)	Description and function (GeneCards)
cg09032544	1	167487295	CD247	9.2783e-09	0.049732	allergy, immune system disease	T-Cell Receptor T3 Zeta Chain (CD247) is involved in forming the T-cell receptor-CD3 complex.
cg14531564	1	1154853	SDF4	7.4281e-08	0.00021287		Stromal Cell Derived Factor 4 (SDF4) encodes a stromal cell derived factor that is a member of the CREC protein family.
cg25806655	19	4543498	SEMA6B	9.1206e-08	0.008066		Semaphorin 6B (SEMA6B) encodes a member of the semaphorin family, a group of proteins characterized by the presence of a conserved semaphorin (sema) domain.
cg07786657	1	167487633	CD247	1.4569e-07	0.049957	allergy, immune system disease	T-Cell Receptor T3 Zeta Chain (CD247) is involved in forming the T-cell receptor-CD3 complex.
cg12810837	12	9822287	CLEC2D	1.9497e-07	0.3595	lymphocyte count, lymphocyte percentage of leukocytes, neutrophil percentage of leukocytes	C-Type Lectin Domain Family 2 Member D (CLEC2D) encodes a member of the natural killer cell receptor C-type lectin family.
cg27051683	2	242802069	PDCD1	3.6118e-07	0.32323	allergy, eosinophil percentage of leukocytes, eosinophil count, eosinophil percentage of granulocytes, basophil count	Programmed Cell Death 1 (PDCD1) is an inhibitory cell surface receptor involved in the regulation of T-cell function during immunity and tolerance.
cg12044599	11	67206308	PTPRCAP	4.7137e-07	0.0010111		Lymphocyte Phosphatase-Associated Phosphoprotein (PTPRCAP) is a transmembrane phosphoprotein associated with tyrosine phosphatase PTPRC/CD45, a key regulator of T- and B-lymphocyte activation.
cg21163717	8	21769903	DOK2	6.7738e-07	3.1587e-05		Docking Protein 2 (DOK2) provides a docking platform for the assembly of multimolecular signaling complexes; it may modulate the cellular proliferation induced by IL-4 (Lymphocyte Stimulatory Factor 1), as well as IL-2 (T Cell Growth Factor) and IL-3 (Hematopoietic Growth Factor).
